# Microphthalmia and disrupted retinal development due to a *LacZ* knock-in/knock-out allele at the *Vsx2* locus

**DOI:** 10.1101/2024.06.08.597937

**Authors:** Francesca R. Napoli, Xiaodong Li, Alan A. Hurtado, Edward M. Levine

## Abstract

Visual System Homeobox 2 (*Vsx2*) is a transcription factor expressed in the developing retina that regulates tissue identity, growth, and fate determination. Several mutations in the *Vsx2* gene exist in mice, including a spontaneous nonsense mutation and two targeted missense mutations originally identified in humans. Here, we expand the genetic repertoire to include a *LacZ* reporter allele (*Vsx2^LacZ^*) designed to express beta-Galactosidase (b-GAL) and simultaneously disrupt *Vsx2* function (knock-in/knock-out). The retinal expression pattern of b-GAL is concordant with VSX2, and the mutant allele is recessive. *Vsx2^LacZ^* homozygous mice have congenital bilateral microphthalmia accompanied by defects in retinal development including ectopic expression of non-retinal genes, reduced proliferation, delayed neurogenesis, aberrant tissue morphology, and an absence of bipolar interneurons - all hallmarks of *Vsx2* loss-of-function. Unexpectedly, the mutant VSX2 protein is stably expressed, and there are subtle differences in eye size and early retinal neurogenesis when compared to the null mutant, *ocular retardation J*. The perdurance of the mutant VSX2 protein combined with subtle deviations from the null phenotype leaves open the possibility that *Vsx2^LacZ^* allele is not a complete knock-out. The *Vsx2^LacZ^* allele exhibits loss-of-function characteristics and adds to the genetic toolkit for understanding *Vsx2* function.
