## Supplemental Table 1 for "Microphthalmia and disrupted retinal development due to a *LacZ* knock-in/knock-out allele at the *Vsx2* locus"

### Sheet: E12.5 LacZ Eye Size TTest
Fig. 1L : E12.5 LacZ Eye Size Analysis
Column B	KO
vs.	vs.
Column A	Ctrl
Unpaired t test
P value	<0.0001
P value summary	****
Significantly different (P < 0.05)?	Yes
One- or two-tailed P value?	Two-tailed
t, df	t=12.40, df=17
How big is the difference?
Mean of column A	203266
Mean of column B	105750
Difference between means (B - A) ± SEM	-97516 ± 7863
95% confidence interval	-114105 to -80926
R squared (eta squared)	0.9005
F test to compare variances
F, DFn, Dfd	30.52, 8, 9
P value	<0.0001
P value summary	****
Significantly different (P < 0.05)?	Yes
Data analyzed
Sample size, column A	9
Sample size, column B	10

### Sheet: E15.5 LacZ+orJ Eye Size ANOVA
Fig. 5B : E15.5 Eye Size Analysis
One way ANOVA
ANOVA summary
F	175.8
P value	<0.0001
P value summary	****
Significant diff. among means (P < 0.05)?	Yes
R squared	0.9445
Brown-Forsythe test
F (DFn, DFd)	4.756 (3, 31)
P value	0.0077
P value summary	**
Are SDs significantly different (P < 0.05)?	Yes
Bartlett's test
Bartlett's statistic (corrected)	13.68
P value	0.0034
P value summary	**
Are SDs significantly different (P < 0.05)?	Yes
ANOVA table	SS	DF	MS	F (DFn, DFd)	P value
Treatment (between columns)	2220959655764	3	740319885255	F (3, 31) = 175.8	P<0.0001
Residual (within columns)	130533531962	31	4210759096
Total	2351493187727	34
Data summary
Number of treatments (columns)	4
Number of values (total)	35
Tukey's multiple comparisons test
Number of families	1
Number of comparisons per family	6
Alpha	0.05
Comparisons	Mean Diff.	95.00% CI of diff.	Below threshold?	Summary	Adjusted P Value
+/orJ vs. orJ/orJ	470875	381493 to 560258	Yes	****	<0.0001	A-B
+/orJ vs. +/z	-54812	-129909 to 20284	No	ns	0.2169	A-C
+/orJ vs. z/z	509059	423908 to 594211	Yes	****	<0.0001	A-D
orJ/orJ vs. +/z	-525688	-615071 to -436305	Yes	****	<0.0001	B-C
orJ/orJ vs. z/z	38184	-59799 to 136166	No	ns	0.7172	B-D
+/z vs. z/z	563871	478720 to 649023	Yes	****	<0.0001	C-D
Test details	Mean 1	Mean 2	Mean Diff.	SE of diff.	n1	n2	q	DF
+/orJ vs. orJ/orJ	686260	215385	470875	32933	11	6	20.22	31
+/orJ vs. +/z	686260	741073	-54812	27669	11	11	2.802	31
+/orJ vs. z/z	686260	177201	509059	31374	11	7	22.95	31
orJ/orJ vs. +/z	215385	741073	-525688	32933	6	11	22.57	31
orJ/orJ vs. z/z	215385	177201	38184	36102	6	7	1.496	31
+/z vs. z/z	741073	177201	563871	31374	11	7	25.42	31

### Sheet: COV Calculations
Fig. 5C,J,K : Coefficient of Variation Data and Calculations
Fig. 5C : E15.5 Eye Size
	+/Z	Z/Z	+/orJ	orJ/orJ
Mean	741073	177201	686260	215385
Standard Deviation	93928.5	44155.6	54061.8	16629.9
Coefficient of Variation	0.126747	0.249184	0.0787774	0.07721
Fig. 5J : Neurogenic Length
	Het*	LacZ	orJ
Mean	83.469	39.092	48.12
Standard Deviation	4.496	15.136	1.786
Coefficient of Variation	0.054	0.387	0.037
Fig. 5K : Neurogenic Density
	Het*	LacZ	orJ
Mean	0.821	0.57	0.567
Standard Deviation	0.049	0.056	0.048
Coefficient of Variation	0.06	0.099	0.085
*: +/Z and +/orJ samples combined

### Sheet: Neurogenic Density - ANOVA
Fig. 5H : E15.5 Neurogenic Density Analysis
One way ANOVA
ANOVA summary
F	39.84
P value	<0.0001
P value summary	****
Significant diff. among means (P < 0.05)?	Yes
R squared	0.8597
Brown-Forsythe test
F (DFn, DFd)	0.03647 (2, 13)
P value	0.9643
P value summary	ns
Are SDs significantly different (P < 0.05)?	No
Bartlett's test
Bartlett's statistic (corrected)	0.1343
P value	0.935
P value summary	ns
Are SDs significantly different (P < 0.05)?	No
ANOVA table	SS	DF	MS	F (DFn, DFd)	P value
Treatment (between columns)	0.2187	2	0.1093	F (2, 13) = 39.84	P<0.0001
Residual (within columns)	0.03568	13	0.002744
Total	0.2544	15
Data summary
Number of treatments (columns)	3
Number of values (total)	16
Tukey's multiple comparisons test
Number of families	1
Number of comparisons per family	3
Alpha	0.05
Comparisons	Mean Diff.	95.00% CI of diff.	Below threshold?	Summary	Adjusted P Value
Het vs. Z/Z	0.2508	0.1698 to 0.3318	Yes	****	<0.0001	A-B
Het vs. orJ/orJ	0.2547	0.1619 to 0.3475	Yes	****	<0.0001	A-C
Z/Z vs. orJ/orJ	0.003929	-0.08277 to 0.09063	No	ns	0.9921	B-C
Test details	Mean 1	Mean 2	Mean Diff.	SE of diff.	n1	n2	q	DF
Het vs. Z/Z	0.8212	0.5704	0.2508	0.03067	5	7	11.56	13
Het vs. orJ/orJ	0.8212	0.5665	0.2547	0.03514	5	4	10.25	13
Z/Z vs. orJ/orJ	0.5704	0.5665	0.003929	0.03284	7	4	0.1692	13

### Sheet: Neurogenic Length - ANOVA
Fig. 5I : E15.5 Neurogenic Length Analysis
One way ANOVA
ANOVA summary
F	26.67
P value	<0.0001
P value summary	****
Significant diff. among means (P < 0.05)?	Yes
R squared	0.8041
Brown-Forsythe test
F (DFn, DFd)	3.520 (2, 13)
P value	0.06
P value summary	ns
Are SDs significantly different (P < 0.05)?	No
Bartlett's test
Bartlett's statistic (corrected)	11.97
P value	0.00025
P value summary	**
Are SDs significantly different (P < 0.05)?	Yes
ANOVA table	SS	DF	MS	F (DFn, DFd)	P value
Treatment (between columns)	6012	2	3006	F (2, 13) = 26.67	P<0.0001
Residual (within columns)	1465	13	112.7
Total	7477	15
Data summary
Number of treatments (columns)	3
Number of values (total)	16
Tukey's multiple comparisons test
Number of families	1
Number of comparisons per family	3
Alpha	0.05
Comparisons	Mean Diff.	95.00% CI of diff.	Below threshold?	Summary	Adjusted P Value
Het vs. Z/Z	44.38	27.96 to 60.79	Yes	****	<0.0001	A-B
Het vs. orJ/orJ	35.35	16.55 to 54.15	Yes	***	0.0007	A-C
Z/Z vs. orJ/orJ	-9.027	-26.60 to 8.542	No	ns	0.3908	B-C
Test details	Mean 1	Mean 2	Mean Diff.	SE of diff.	n1	n2	q	DF
Het vs. Z/Z	83.47	39.09	44.38	6.216	5	7	10.1	13
Het vs. orJ/orJ	83.47	48.12	35.35	7.121	5	4	7.02	13
Z/Z vs. orJ/orJ	39.09	48.12	-9.027	6.654	7	4	1.919	13

### Sheet: Neurogenic Density - Lin Regr
Fig. 5J : Neurogenic Density Linear Regression
Best-fit values
Slope	1.243e-06
Y-intercept	0.3502
X-intercept	-281758
1/slope	804586
Std. Error
Slope	1.361e-07
Y-intercept	0.02474
95% Confidence Intervals
Slope	8.931e-007 to 1.593e-0
Y-intercept	0.2866 to 0.4138
X-intercept	-462007 to -180453
Goodness of Fit
R squared	0.9435
Sy.x	0.01472
Is slope significantly non-zero?
F	83.44
DFn, DFd	1, 5
P value	0.0003
Deviation from zero?	Significant
Equation	Y = 1.243e-006*X + 0.3
Data
Number of X values	7
Maximum number of Y replicates	1
Total number of values	7
Number of missing values	0

### Sheet: Neurogenic Length - Lin Regr
Fig. 5K : Neurogenic Length Linear Regression
Best-fit values
Slope	0.0002067
Y-intercept	2.466
X-intercept	-11929
1/slope	4838
Std. Error
Slope	0.0001223
Y-intercept	22.24
95% Confidence Intervals
Slope	-0.0001077 to 0.0005211
Y-intercept	-54.71 to 59.64
X-intercept	-infinity to 109005
Goodness of Fit
R squared	0.3636
Sy.x	13.23
Is slope significantly non-zero?
F	2.856
DFn, DFd	1, 5
P value	0.1518
Deviation from zero?	Not Significant
Equation	Y = 0.0002067*X + 2.466
Data
Number of X values	7
Maximum number of Y replicates	1
Total number of values	7
Number of missing values	0

### Sheet: E15.5 LacZ-MITF Eye Size TTest
Fig. 6F : E15.5 LacZ-MITF Eye Size Analysis
Column B	mi/+
vs.	vs.
Column A	+/+
Unpaired t test
P value	<0.0001
P value summary	****
Significantly different (P < 0.05)?	Yes
One- or two-tailed P value?	Two-tailed
t, df	t=7.095, df=34
How big is the difference?
Mean of column A	214562
Mean of column B	378159
Difference between means (B - A) ± SEM	163597 ± 23058
95% confidence interval	116738 to 210456
R squared (eta squared)	0.5969
F test to compare variances
F, DFn, Dfd	2.748, 21, 13
P value	0.0647
P value summary	ns
Significantly different (P < 0.05)?	No
Data analyzed
Sample size, column A	14
Sample size, column B	22

### Sheet: E12.5 LacZ-MITF Eye Size TTest
Fig. 6C : E12.5 LacZ-MITF Eye Size Analysis
Column B	mi/+
vs.	vs.
Column A	+/+
Unpaired t test
P value	<0.0001
P value summary	****
Significantly different (P < 0.05)?	Yes
One- or two-tailed P value?	Two-tailed
t, df	t=7.997, df=28
How big is the difference?
Mean of column A	149689
Mean of column B	177232
Difference between means (B - A) ± SEM	27543 ± 3444
95% confidence interval	20488 to 34598
R squared (eta squared)	0.6955
F test to compare variances
F, DFn, Dfd	1.034, 19, 9
P value
P value summary
Significantly different (P < 0.05)?	No
Data analyzed
Sample size, column A	10
Sample size, column B	20
